# Nuclear GSK-3β and Oncogenic KRas Promote Expansion of Terminal Duct Cells and the Development of Intraductal Papillary Mucinous Neoplasm

**DOI:** 10.1101/2020.07.14.202952

**Authors:** Li Ding, Kaely Roeck, Cheng Zhang, Brooke Zidek, Esther Rodman, Yasmin Genevieve Hernandez-Barco, Jin-San Zhang, William R. Bamlet, Ann L. Oberg, Lizhi Zhang, Nabeel Bardeesy, Hu Li, Daniel D. Billadeau

**Affiliations:** Division of Oncology Research, College of Medicine, Mayo Clinic, Rochester, MN 55905, USA; Department of Molecular and Experimental Therapeutics, College of Medicine, Mayo Clinic, Rochester, MN 55905, USA; Center for Cancer Research, Harvard Medical School, Boston, MA 02115, USA; Center for Precision Medicine, The First Affiliated Hospital of Wenzhou Medical University; Institute of Life Science, Wenzhou University, Zhejiang, China; Department of Health Sciences Research, College of Medicine, Mayo Clinic, Rochester, MN 55905, USA; Department of Laboratory Medicine and Pathology, College of Medicine, Mayo Clinic, Rochester, MN 55905, USA

**Keywords:** GSK-3β, Oncogenic KRas, Pancreatic Cancer, Intraductal Papillary Mucinous Neoplasm (IPMN), terminal ducts

## Abstract

Intraductal papillary mucinous neoplasm (IPMN) represents one type of pancreatic ductal adenocarcinoma (PDA) precursor lesion, however its cell-of-origin remains unclear. Here we describe a new mouse model in which pancreas-specific Cre activation of a nuclear glycogen synthase kinase-3β transgene is combined with oncogenic KRas (referred to as KNGC). KNGC mice show accumulation of neoplastic ductal cells at 4-weeks that progressively develop into IPMN with low-grade dysplasia in advanced age. RNA-sequencing identified expression of several terminal duct cell lineage genes including Agr2 and Aqp5. Interestingly, Aqp5, a water channel, was found to be required for the development of IPMN lesions in KNGC mice. Staining of human IPMN samples indicates that these preneoplastic lesions also arise from expansion of the terminal duct population. Altogether, these data highlight the utility of the KNGC model for understanding the biology of IPMN and potential utility in defining predictive biomarkers of IPMN – PDA development.

**Statement of significance:** Understanding the cell-of-origin of IPMN is crucial to developing early detection methods that specifically target aggressive precursors of PDA. This work, using a novel mouse model, identifies Aqp5-modulated development of Agr2^+^ terminal ducts that could potentially serve as a clinical biomarker for IPMN.
