## Supplementary material for "Nuclear GSK-3β and Oncogenic KRas Promote Expansion of Terminal Duct Cells and the Development of Intraductal Papillary Mucinous Neoplasm": Excel File containing Supplemental Tables S1-S5

### Sheet: Excel Table S1
Antibody Name	Species	Company	Catalog	WB	IF/IHC
Aqp5	Rabbit	Abcam	ab92320	1:1000	1:200
Aqp5	Rabbit	Sigma	A4979	N/A	1:200
Agr2	Rabbit	CST	13062	1:1000	1:1000
Agr2	Rabbit	Abcam	ab209224	1:1000	1:200
Erk1/2	Rabbit	CST	9102	1:2000	N/A
GSK-3β	Rabbit	CST	12456	1:1000	1:100
HA	Rabbit	CST	3724	1:1000	1:300
kRasG12D	Rabbit	CST	14429	1:1000	N/A
Pan-Keratin	Mouse	CST	4545T	N/A	1:300
pErk1/2	Rabbit	CST	4376	1:1000	N/A
pS10HH3	Rabbit	CST	3465	1:2000	1:200
CK19	Rat	DHSB	2133570	N/A	1:200
GAPDH	Mouse	Genetex	GTX627408-01	1:5000	N/A
Actin	Mouse	Sigma	A2228	1:5000	N/A
Amylase	Rabbit	Sigma	A8273	1:2000	1:300
Tubulin	Mouse	Sigma	T9026	1:5000	N/A
DBA-FITC		Vector Laboratories	FL-1031	N/A	1:100
Alexa Fluor 488 donkey anti-mouse IgG		Life Technologies	1796361		1:300
KRasG12D		Life Technologies	1826664		1:300
Alexa Fluor 633 donkey anti-rat IgG		Jackson ImmunoResearch Laboratories	123491		1:300

### Sheet: Excel Table S2
Gene Name	5'	3'
ACTIN	GTG GGC CGC TCT AGG CAC CAA	CTC TTT GAT GTC ACG CAC GAT TTC
Agr2	CCT CAA CCT GGT CTA TGA AAC A	CGT CAG GGA TGG GTC TAC AA
Amylase	GCA AGT GGA GGT ATC GAG AAC	CTG CTA CGC CAA TGT CAA TG
Aqp5 exon 2	CTC AGC AAC AAC ACA ACA CCA GGC	GGG GAA AAG CAA GTA GAA GTA GAG GAT TG
Aqp5 exon 3	GAT CTA CTT CAC CGG CTG TTC	GAG GGG CTG AAC CGA TTC
CK19	CTC CCG AGA TTA CAA CCA CTA	GTT CTG TCT CAA ACT TGG TTC TG
CK7	TGA GAT TGC GGA GAT GAA CC	CGA TGC TGG ACT CTA ACT TGG
Col1a1	CCT GGC AAA GAC GGA CTC AAC	GCT GAA GTC ATA ACC GCC ACT G
GAPDH	AGG TCG GTG TGA ACG GAT TTG	TGT AGA CCA TGT AGT TGA GGT CA
αSMA	TGA CCC AGA TTA TGT TTG A	GCT GTT ATA GGT GGT TTC G
RPLP0	GCGCTTGTACCCATTGATG	TTATAACCCTGAAGTGCTCGAC
TBP	GAAGTTCCCTATAAGGCTGGAAG	AGGAGAACAATTCTGGGTTTGA
Elastase	CACCCCAAGTGGAACTCTATG	CTCCGTTGGGTAGGATTTCAC

### Sheet: Excel Table S3
Group		symbol	KNGC_vs_NGC_log2FoldChange	KNGC_vs_NGC_padj	KNGC_vs_KC_log2FoldChange	KNGC_vs_KC_padj	KC_vs_WT_log2FoldChange	KC_vs_WT_padj	NGC_vs_WT_log2FoldChange	NGC_vs_WT_padj	NGC_vs_KC_log2FoldChange	NGC_vs_KC_padj	KNGC_vs_WT_log2FoldChange	KNGC_vs_WT_padj
acinar cell marker		Ctrb1	-2.31302	7.42609e-05	-2.64831	4.23221e-06	-0.201207	0.913993	-0.536492	0.705309	-0.335285	0.884322	-2.84951	5.93004e-07
		Cela2a	-4.11763	1.36564e-10	-4.07491	1.81528e-10	-0.620356	0.696915	-0.577633	0.724092	0.0427235	0.992432	-4.69527	1.23338e-13
		Cela1	-5.47987	1.6328e-21	-5.61546	1.17833e-22	-0.515331	0.72807	-0.650919	0.639835	-0.135588	0.966342	-6.13079	6.46963e-27
		Pnlip	-5.49606	6.84242e-17	-5.60356	1.31165e-17	-0.543215	0.753497	-0.650711	0.690417	-0.107496	0.980183	-6.14677	4.36465e-21
		Cpb1	-3.15766	2.38931e-07	-3.48959	8.18299e-09	-0.237817	0.899414	-0.569743	0.705285	-0.331926	0.896227	-3.72741	5.60543e-10
		Cel	-3.10238	2.47671e-09	-3.67372	9.82546e-13	-0.172507	0.920169	-0.743846	0.508619	-0.571339	0.713576	-3.84622	5.79157e-14
		2210010C04Rik	-3.34835	1.19396e-07	-3.36036	9.03054e-08	-0.561972	0.7245	-0.573982	0.716833	-0.0120099	1	-3.92233	2.92864e-10
		Prss2	-2.83805	6.34448e-07	-3.39632	1.566e-09	-0.0176184	0.997152	-0.575884	0.674689	-0.558265	0.756327	-3.41393	1.05698e-09
		Cpa1	-3.23708	3.16092e-09	-3.87332	7.93977e-13	-0.199808	0.90811	-0.836045	0.475362	-0.636238	0.691198	-4.07313	3.54281e-14
		Pnliprp1	-2.48994	4.11879e-06	-2.56428	1.76786e-06	-0.145593	0.936403	-0.219938	0.897264	-0.0743452	0.983424	-2.70988	3.58283e-07
		Cela3b	-3.40615	2.40521e-08	-3.84533	2.05636e-10	-0.212136	0.91555	-0.651319	0.655701	-0.439182	0.843669	-4.05747	1.45874e-11
		Ctrl	-3.7697	7.16777e-08	-3.75151	7.01255e-08	-0.808563	0.630194	-0.790368	0.631819	0.0181951	0.999334	-4.56007	3.42681e-11
		Try4	-3.95256	1.59579e-11	-4.47464	1.5391e-14	-0.0163063	0.997887	-0.538385	0.716274	-0.522079	0.789583	-4.49094	9.45178e-15
		Rnase1	-3.29583	6.6336e-07	-3.50351	9.69389e-08	-0.350879	0.853745	-0.558558	0.741344	-0.20768	0.94666	-3.85439	3.30476e-09
		Clps	-3.0559	3.67235e-06	-3.12592	1.84743e-06	-0.502439	0.771655	-0.572458	0.731533	-0.0700191	0.987061	-3.62836	2.14841e-08
		Try5	-2.68202	7.30481e-07	-3.26581	9.71677e-10	0.613927	0.637028	0.0301379	0.992521	-0.583789	0.719888	-2.65189	7.3276e-07
		Ctrc	-9.35484	1.11852e-95	-9.73793	1.6405e-103	-0.288394	0.826013	-0.67148	0.505737	-0.383085	0.811771	-10.0263	5.01635e-110
		Cpa2	-3.57691	8.85869e-10	-3.76351	8.67282e-11	-0.520659	0.725211	-0.70726	0.601585	-0.186601	0.946543	-4.28417	9.45561e-14
		Zg16	-2.95035	0.000131675	-3.19896	2.70878e-05	-0.398611	0.855554	-0.647216	0.73774	-0.248605	0.944889	-3.59757	1.85657e-06
		Pnliprp2	-3.32233	2.91473e-08	-3.62165	1.08686e-09	-0.0602314	0.979781	-0.359552	0.832532	-0.29932	0.905606	-3.68189	4.62949e-10
		Klk1	-2.74056	7.95377e-05	-2.73454	7.16655e-05	-0.34581	0.862546	-0.339788	0.868935	0.00602197	1	-3.08035	6.1795e-06
		Sycn	-4.43406	8.35466e-14	-5.1577	2.14414e-18	-0.191601	0.923501	-0.915236	0.475813	-0.723636	0.673043	-5.3493	7.86889e-20
		Pdia2	-2.84779	7.42068e-05	-2.93594	3.70771e-05	-0.373636	0.855064	-0.461789	0.81181	-0.0881535	0.985657	-3.30958	2.60278e-06
		Pla2g1b	-3.89238	8.87815e-08	-4.1181	1.17682e-08	-0.670142	0.710341	-0.895868	0.588927	-0.225726	0.947993	-4.78824	2.1562e-11
		Amy2b	-2.74321	0.00018951	-2.9457	4.98891e-05	-0.107645	0.96796	-0.310134	0.891652	-0.202489	0.955403	-3.05334	2.29431e-05
		Amy1	-3.28478	3.45295e-12	-2.79054	3.62826e-09	-0.724824	0.502365	-0.230579	0.87241	0.494245	0.736652	-3.51536	5.45649e-14
		Prss3	0.259727	0.774205	-1.89408	0.0117769	1.31373	0.407533	-0.840085	0.623412	-2.15381	0.0868416	-0.580358	0.472125
		Cpe	-0.307571	0.379639	-0.391767	0.23876	-0.515904	0.446682	-0.600099	0.317317	-0.0841958	0.956229	-0.907671	0.00361608
Normal Duct cells marker		Lgals3	3.01124	6.73653e-11	2.91767	2.55519e-10	0.361424	0.773901	0.267863	0.84311	-0.0935612	0.973964	3.2791	1.06154e-12
		Krt7	3.28895	5.62423e-36	3.31661	2.85799e-36	0.783731	0.123989	0.811391	0.0904144	0.02766	0.98794	4.10034	6.36494e-53
		Krt19	2.51461	6.12694e-15	2.89388	2.00371e-19	-0.179012	0.85049	0.200259	0.829231	0.379271	0.694766	2.71487	2.52839e-17
		Cftr	5.04014	4.83578e-26	4.84676	3.9316e-24	0.329707	0.809672	0.136326	0.935445	-0.193381	0.931425	5.17646	4.10813e-27
		Car2	4.55048	1.99715e-19	4.27423	2.87772e-17	0.844998	0.485683	0.568746	0.658607	-0.276251	0.899737	5.11923	2.92993e-23
		Spp1	2.87813	1.23397e-35	2.59432	3.25073e-29	0.401078	0.442684	0.117267	0.86926	-0.283811	0.675374	2.99539	1.07896e-38
		Aldh1a3	3.86443	5.24902e-19	3.14088	3.58237e-13	0.666461	0.531983	-0.0570859	0.97678	-0.723547	0.515833	3.80734	6.29673e-18
		Crp	1.53713	6.31854e-05	0.679647	0.08701	0.329824	0.739917	-0.527657	0.539492	-0.857482	0.262866	1.00947	0.00919071
		Mmp7	5.26237	2.33977e-13	4.53554	2.70379e-10	2.12999	0.106784	1.40316	0.34326	-0.726828	0.751648	6.66553	3.54636e-20
		Tspan8	5.72752	1.27528e-73	4.01339	4.74201e-41	2.01872	6.67139e-06	0.304584	0.760963	-1.71414	7.04915e-05	6.03211	1.857e-69
		Fer1l4	5.21295	1.21626e-11	4.45361	6.08861e-09	0.493859	0.827045	0	1	-0.759344	0.771011	4.94747	1.25501e-10
		Lcn2	2.95618	3.80836e-05	2.50932	0.000470636	0.513757	0.787602	0.0668993	0.983874	-0.446857	0.870747	3.02308	1.95137e-05
		Krt17	2.28639	1.41955e-06	1.86225	9.2951e-05	0.584663	0.64661	0.160527	0.924953	-0.424136	0.804499	2.44691	7.09975e-07
		Mmp14	2.66322	6.98699e-25	2.80513	2.23908e-27	0.372321	0.549781	0.514227	0.330913	0.141907	0.899344	3.17745	1.33174e-34
		Slpi	1.76097	0.00082068	2.17014	3.00931e-05	-0.644825	0.602693	-0.235659	0.882426	0.409166	0.823951	1.52531	0.00355491
		Plat	1.51052	0.000464732	1.86361	1.14529e-05	-0.0304536	0.987174	0.32264	0.77334	0.353094	0.806024	1.83316	1.4592e-05
		Cldn4	4.09036	5.46385e-100	3.28742	2.64919e-67	1.04791	0.000464727	0.244964	0.658607	-0.802942	0.00981272	4.33533	3.72582e-97
PanIN marker		Agr2	3.06535	0.000182917	2.0834	0.012088	1.0069	0.598626	0.0249483	0.998985	-0.981952	0.666412	3.0903	0.000129157
		Ctse	6.38824	2.25317e-18	4.86876	3.10012e-11	1.54325	0.322812	0.0237581	0.998798	-1.51949	0.327979	6.412	1.1811e-18
		Pgc	6.39969	5.3478e-17	4.70643	7.65853e-10	1.5124	0.363039	-0.180859	0.947817	-1.69326	0.277351	6.21883	3.20351e-16
		Tff1	3.03569	4.85629e-06	1.67106	0.0103545	1.14875	0.462286	-0.215876	0.927212	-1.36463	0.350566	2.81981	3.04384e-05
		Gcnt3	8.61213	8.71009e-69	5.81845	2.48162e-48	3.0595	4.59686e-05	0.265814	0.898357	-2.79368	2.64387e-05	8.87794	7.86154e-57
		Anxa10	6.54587	3.62708e-25	3.72466	5.40027e-12	2.30014	0.0336513	-0.521067	0.792774	-2.82121	0.0021026	6.0248	4.29968e-21
		S100a6	2.64222	1.42876e-15	2.86753	3.65164e-18	-0.195926	0.837088	0.029377	0.986128	0.225303	0.858946	2.6716	5.13014e-16
		Rbp1	3.73757	1.33928e-21	3.91995	2.47126e-23	0.446794	0.663309	0.62917	0.480573	0.182376	0.922206	4.36674	5.76646e-28
		Tspan1	0.401535	0.232298	1.13663	0.00024121	0.689814	0.291988	1.42491	0.00144906	0.7351	0.211475	1.82645	2.73245e-09
		C4b	0.421517	0.41569	1.04015	0.0267047	-0.0961884	0.95296	0.522443	0.623412	0.618631	0.603912	0.94396	0.0434013
		Cfh	2.66727	1.42995e-17	2.67507	1.02839e-17	0.676301	0.314757	0.684101	0.261228	0.00780018	0.99974	3.35137	4.57282e-27
		Slc12a2	1.51969	1.0259e-09	1.42998	8.70564e-09	0.235946	0.704321	0.146235	0.837629	-0.089711	0.938944	1.66593	1.38698e-11
		Rgs5	1.20942	2.8991e-05	1.1382	7.82322e-05	0.62041	0.304232	0.549191	0.335154	-0.0712182	0.962847	1.75861	5.34662e-10
		Sult1c2	-0.485777	0.210406	-1.36275	0.000113578	-0.0917815	0.939248	-0.968753	0.11041	-0.876972	0.178171	-1.45453	3.3098e-05
		Tm4sf5	1.28759	0.139342	0.855016	0.328663	1.37152	0.438109	0.938942	0.618347	-0.432576	0.89851	2.22653	0.00642607
		Gprc5a	1.33359	0.0161036	0.462134	0.429602	0.223607	0.890665	-0.647846	0.594834	-0.871453	0.485394	0.685741	0.225216
		Sfn	2.04599	1.48849e-05	2.06856	1.13913e-05	-0.37896	0.759511	-0.356391	0.776802	0.022569	0.994674	1.6896	0.000341546
		Ldha	0.134963	0.517032	-0.247083	0.196824	0.370805	0.322477	-0.0112405	0.99101	-0.382046	0.289636	0.123722	0.533863
		Sfn.1	2.04599	1.48849e-05	2.06856	1.13913e-05	-0.37896	0.759511	-0.356391	0.776802	0.022569	0.994674	1.6896	0.000341546
		A2m	9.26275	9.28993e-82	6.39547	1.29446e-94	3.10943	8.47864e-05	0.242143	0.914626	-2.86728	1.91766e-05	9.5049	7.4725e-62
		Nqo1	1.40418	0.00130359	1.86231	3.60405e-05	-0.098835	0.955262	0.359295	0.77376	0.45813	0.757903	1.76348	9.62892e-05
		Vcl	1.02395	1.06091e-08	0.935727	1.76298e-07	0.328917	0.40803	0.240693	0.552321	-0.0882241	0.90941	1.26464	1.03186e-12
		Klf4	0.73277	0.0030638	1.24929	2.34944e-07	-0.243861	0.690243	0.272658	0.638433	0.516519	0.304619	1.00543	3.35019e-05
		Gapdh	0.717171	2.58781e-05	0.595161	0.000496333	-0.348182	0.327514	-0.470193	0.106935	-0.122011	0.842923	0.246979	0.166696
		Fxyd3	0.592674	0.0602381	1.68094	1.8781e-08	-0.970643	0.0549161	0.117623	0.902089	1.08827	0.0151048	0.710297	0.0200577
		Rpl35a	-0.70515	0.00751573	-1.11503	1.19734e-05	-0.280009	0.647546	-0.689892	0.11554	-0.409883	0.497317	-1.39504	2.73715e-08
		Aqp5	4.98335	6.51973e-34	4.68172	6.39424e-30	2.70072	2.8044e-05	2.3991	0.0010298	-0.301628	0.85076	7.38244	1.22825e-51
Pan-CAF	myCAF	Tnc	5.7275	3.08928e-69	3.78049	2.45406e-32	2.21287	8.74322e-08	0.265857	0.782721	-1.94701	2.76393e-06	5.99336	1.1096e-70
		Tgfb1	1.99973	9.94863e-07	2.00406	8.6841e-07	-0.237561	0.837213	-0.233224	0.842822	0.00433693	1	1.7665	1.43141e-05
		Thy1	3.304	2.68867e-24	3.41016	1.01362e-25	0.217407	0.816785	0.323575	0.695772	0.106168	0.946543	3.62757	7.35591e-29
		Tagln	1.69166	8.4513e-07	1.93754	1.3172e-08	-0.0485647	0.969548	0.197314	0.84149	0.245879	0.844554	1.88897	2.76682e-08
		Col12a1	4.67689	2.12015e-20	4.10412	4.73401e-16	1.34058	0.175869	0.767807	0.496993	-0.572773	0.709277	5.4447	6.50573e-27
		Pdgfrb	1.6469	2.6041e-21	1.71517	7.91735e-23	-0.0344639	0.957806	0.0338055	0.960256	0.0682695	0.934469	1.6807	5.99771e-22
		Acta2	1.4	0.00012153	1.67404	3.28534e-06	0.12211	0.918546	0.396141	0.644537	0.274031	0.831626	1.79614	5.04728e-07
		Thbs2	3.21853	7.02798e-23	2.64337	6.71936e-16	1.01578	0.0934727	0.440619	0.573432	-0.575161	0.468882	3.65915	2.67732e-28
	iCAF	Clec3b	0.489569	0.267876	1.03376	0.0113751	-0.268607	0.803749	0.275582	0.795322	0.544189	0.602555	0.765151	0.063087
		Col14a1	2.21442	1.39225e-31	2.01286	2.78186e-26	0.610322	0.0649243	0.408757	0.278126	-0.201565	0.739439	2.62318	1.56052e-43
		Gsn	-0.86296	9.67994e-05	0.0194092	0.940282	-0.766627	0.0254651	0.115742	0.856281	0.882369	0.00376923	-0.747218	0.000674368
		Ly6c1	0.21597	0.459663	0.0283127	0.925746	0.0861388	0.91837	-0.101519	0.900709	-0.187658	0.838075	0.114451	0.692776
		Cxcl12	0.386641	0.0912068	0.631074	0.00378681	-0.182178	0.740196	0.0622558	0.929134	0.244433	0.6969	0.448897	0.0416493
		Pi16	3.10805	1.2275e-21	3.04441	7.46856e-21	-0.41532	0.601141	-0.478954	0.505369	-0.0636339	0.976312	2.62909	5.88171e-16
		Il6	0.322675	0.743773	0.816473	0.35376	-0.710078	0.726355	-0.21628	0.937031	0.493798	0.87527	0.106394	0.912423
		Has1	-0.282042	0.773787	0.704854	0.420038	-0.974436	0.602693	0.0124599	1	0.986896	0.65766	-0.269582	0.768541
	apCAF	Slpi.1	1.76097	0.00082068	2.17014	3.00931e-05	-0.644825	0.602693	-0.235659	0.882426	0.409166	0.823951	1.52531	0.00355491
		Saa3	0.173319	0.86368	0.682956	0.44404	-0.601876	0.777941	-0.0922392	0.978095	0.509637	0.869243	0.0810798	0.933769
		Cd74	2.27649	0.00039321	2.68794	2.08826e-05	0.226898	0.909734	0.638345	0.674689	0.411447	0.862667	2.91484	3.22796e-06
		H2-Ab1	2.38425	7.3386e-06	2.87475	4.22156e-08	0.19339	0.907581	0.683894	0.561343	0.490504	0.775469	3.06814	3.84427e-09
		Nkain4	0.658808	0.242613	1.25945	0.0179554	-0.583823	0.643338	0.0168183	0.99879	0.600642	0.692006	0.675627	0.215722
		Irf5	1.97214	0.000623003	1.98374	0.00051911	0.478837	0.742701	0.490429	0.735383	0.0115914	1	2.46257	1.28882e-05
		Col1a1	3.22268	5.31789e-41	3.07636	1.47166e-37	0.673989	0.138429	0.527672	0.261364	-0.146317	0.881561	3.75035	2.50928e-55
		Col1a2	2.93479	1.56246e-37	2.78516	5.47918e-34	0.675687	0.105275	0.526056	0.232719	-0.149631	0.869243	3.46085	5.50173e-52
		Pdpn	2.62697	5.20668e-09	3.01438	1.8515e-11	-0.268124	0.836464	0.119283	0.93969	0.387406	0.803269	2.74626	8.58768e-10
		Dcn	1.45056	4.48966e-06	2.05646	3.37047e-11	-0.192221	0.827479	0.413677	0.553095	0.605897	0.369682	1.86424	1.74276e-09

### Sheet: Excel Table S4
gene_symbol	NGC_vs_WT_log2FoldChange	NGC_vs_WT_padj	gene_symbol		KC_vs_WT_log2FoldChange	KC_vs_WT_padj		gene_symbol	KNGC_vs_WT_log2FoldChange	KNGC_vs_WT_padj
Sntg1	2.8751	0.00596716	Aqp5		2.70072	2.8044e-05		Aqp5	7.38244	1.22825e-51
Aqp5	2.3991	0.0010298	Sntg1		2.44582	0.0294787		Atp7b	5.24245	2.16233e-36
Atp7b	1.99721	0.00171145	Stk32a		2.40749	0.000244803		Kcnma1	5.07357	2.15888e-35
Stk32a	1.81708	0.0272257	Atp7b		2.32585	3.24394e-05		Sntg1	4.22063	4.39598e-10
Kcnma1	1.67502	0.0169725	Etv5		2.28066	0.000130892		Vtcn1	3.99413	2.23409e-45
Etv5	1.64115	0.0293057	Kcnma1		1.5481	0.0289281		St6gal1	3.0588	6.21146e-39
Sphkap	1.3115	0.0208488	Sphkap		1.38111	0.00812813		Etv5	3.0433	2.3684e-11
Cdc25b	1.25428	0.0317187	Slc16a10		1.25966	0.000514555		Stab1	2.82864	9.87008e-48
Stab1	1.14894	1.02802e-05	Cdc25b		1.21973	0.0336513		Cdc25b	2.74065	1.93966e-15
Slc16a10	1.12164	0.00639739	Vtcn1		1.13824	0.0216396		Amot	2.70876	7.24692e-29
Vtcn1	1.08315	0.0339196	Papss2		1.0169	0.00301661		Stk32a	2.67157	5.20144e-08
Prox1	1.07272	0.00468914	Prox1		1.01031	0.00703286		Slc16a10	2.26462	5.67173e-18
St6gal1	1.03259	0.00438282	Stab1		0.991424	0.000150038		Papss2	2.16416	3.36096e-20
Amot	0.92118	0.0274409	Amot		0.912954	0.0267342		Prox1	1.69132	6.91592e-12
Papss2	0.805194	0.0494904	Sec16b		0.904833	4.04381e-06		Xpo1	1.34464	1.15453e-31
Sec16b	0.681006	0.0043564	St6gal1		0.816285	0.0425033		Pkhd1	0.278698	0.0651546
Xpo1	0.634893	4.94864e-05	Pkhd1		0.642429	0.00130989		Sec16b	1.2634	2.51715e-16
Pkhd1	0.531346	0.0251867	Hsp90b1		0.543128	0.0312471		Sphkap	0.994247	0.00514911
Hsp90b1	0.530234	0.045155	Xpo1		0.497084	0.00413266		Hsp90b1	-0.3691	0.0241643

### Sheet: Excel Table S5
		Table 0: Patient Demographics by TMA	IPMN TMA (N=140)
		Age at Diagnosis	68.3	(10.1)
		Sex - Male	82	(59%)
		Body Mass Index(BMI)	27.6	(5.0)
		Obesity (BMI ≥ 30)	27	(24%)
		Patient Reported Diabetes	34	(24%)
		Patient Reported Pancreatitis	60	(58%)
		Vital Status - Deceased	45	(32%)
